# Sexually antagonistic co-evolution at the molecular level: patterns of genetic co-variation predict phenotypic outcomes of mating interactions

**DOI:** 10.1101/2025.11.04.686516

**Authors:** Alma Thorson, Rhonda R. Snook, R. Axel W. Wiberg

## Abstract

Sexually antagonistic co-evolution (SAC) is a potent driver of phenotypic change, with males and females engaged in cycles of co-evolution in which sex-specific trait expression enhances their own fitness at the expense of the other. The cyclical process results in transient mismatches between male and female traits wherein the relative exaggeration of sex-specific phenotypes predicts which sex has the upper-hand during mating interactions. SAC should also result in genetic signatures of co-evolution, and relative mismatches in differentiation between the genetic components of male- and female- conflict traits should predict outcomes of mating interactions. However, due to a poor knowledge of genes underlying SAC traits these predictions remain untested, impeding understanding of how SAC shapes genetic variation and the phenotypic consequences. Here we show the first evidence that SAC theory readily extends to the molecular level and classic patterns of phenotypic SAC are recapitulated. We exploit the iconic sex-peptide (SP) network in *Drosophila melanogaster*, which comprises male seminal fluid proteins and female reproductive tract proteins that interact to influence female post-mating behaviours. Using genomic data from ∼150 populations, we show that genetic differentiation at loci of the male- and female- components of the SP-network loci co-varies as expected under SAC. We use relative levels of genetic differentiation between male- and female- components of the SP-network to infer which populations should have male- or female- advantage in mating interactions. Mating and survival assays using replicated lab populations established from wild-derived isofemale lines show populations with inferred male-advantage have reduced female remating and earlier peaks of egg production compared to populations with inferred female-advantage. Thus, relative levels of genetic differentiation in the classic SP-network with known SAC phenotypes accurately predicts outcomes of mating interactions within populations. Our findings shed light how SAC could operate at the molecular level, and sets a standard for future investigations.
