## Supplementary material for "Sexually antagonistic co-evolution at the molecular level: patterns of genetic co-variation predict phenotypic outcomes of mating interactions": Table S

### Sheet: Legend
Table S1. Subset of DEST v2. Samples that were picked for analysis. The table also shows the African samples that were subsequently excluded.
sampleId	DEST sample ID
lat	latitude of sampling location
long	longitude of sampling location
continent	continent of sampling location
country	country of sampling location
city	nearest city of sampleing location
nFlies	the number of flies in the sample
SRA_Accession	the SRA accession number of the sequence data for the sample (if applicable)
reference	the reference of publication of the samples
cluster2.0_k4	cluster membership in a clustering analysis of all samples assuming k = 4 clusters
cluster2.0_k8	cluster membership in a clustering analysis of all samples assuming k = 8 clusters
Table S2. The genomic locations of the loci in the sex-peptide network. Also shown is the assignment to sex based onf expression patterns
chrom	the chromosome on which the locus is found
start.pos	the start position of the locus
end.pos	the end position of the locus
strand	the strand of the locus
name	locus name
symbol	locus symbol
Fbgn_ID	FlyBase format ID of the locus
sex	assigned sex
Table S3. Expression data for all genes of the SP-network obtained from FlyAtlas2 (https://flyatlas.gla.ac.uk/FlyAtlas2). Cells are coloured by the amount of expression, maximum expression/enrichment is given by a red background. Expression data are split by adult males, adult females, and larvae
Tissue	the tissue in which expression is estimated
FPKM	expression level in Fragments Per Kilobase of transcript per Million (FPKM) mapped reads
Enrichment	the relative enrichment of expression in the respective tissue, within sex.
Table S4. Loadings of each gene of the male and female components of the SP-network on the main axes of co-variation from a 2B-PLS.
Gene	gene name
female	loading on female axis of co-variation
male	loading on male axis of co-variation
Table S5. Chose populations with available isofemale line resources
Sample	DEST sample ID
continent	continent of sampling location
locality	DEST sampling location code
location	sampling location
location_code	abbreviation of sampling location
lat	latitude of sampling location
lon	longitude of sampling location
2bpls_males	scores on the male axis of the 2B-PLS analysis
2bpls_females	scores on the female axis of the 2B-PLS analysis
2bpls_males_1	scores on the male axis of the 2B-PLS analysis multiplied by -1
2bpls_females_1	scores on the female axis of the 2B-PLS analysis multiplied by -1
PC1	PC1 scores of a PCA of 2bpls_males_1 and 2bpls_females_1
PC2	PC2 scores of a PCA of 2bpls_males_1 and 2bpls_females_1, the measure of the relative degree of genetic differentiation
Table S6. Summary table of the re-mating rates across populations.
Population	the population name
Population code	the population abbreviation
Re-mating rate	the mean female re-mating rate
SE	the standard error of the female re-mating rate
N	the sample size
Table S7. Summary table of the number of offspring produced across populations.
Population	the population name
Population code	the population abbreviation
Mean N Offspring	the mean number of offspring per female
SE	the standard error of the the number of offspring per female
N	the sample size
Table S8. Summary tables of Cox regression survival analyses of data from A) experiment 1, and B) experiment 2.
Population	the population abbreviation
coef	the coefficient of the population compared to the reference population (VA)
exp(coef)	the exponent of the coefficient, also the hazard ratio (HR)
se(coef)	the exponent of the HR
Z-score	the Z-score of the coefficient
P-value	P-value corresponding to the Z-score on a normal distribution

### Sheet: TableS1
sampleId	lat	long	continent	country	city	nFlies	SRA_Accession	reference	cluster2.0_k4	cluster2.0_k8
CM_Nor_Oku_1_2004-04-15	6.25	10.43	Africa	Cameroon	Oku	10	NA	https://doi.org/10.1093/molbev/msab259	1	1
EG_Al_Cai_1_2011-01-16	30.1	31.32	Africa	Egypt	Cairo	29	NA	https://doi.org/10.1093/molbev/msab259	3	7
ET_Amh_Deb_1_2011-12-16	9.68	39.53	Africa	Ethiopia	Debre Birhan	5	NA	https://doi.org/10.1093/molbev/msab259	1	1
ET_Gam_Gam_1_2011-12-16	8.25	34.59	Africa	Ethiopia	Gambella	20	NA	https://doi.org/10.1093/molbev/msab259	1	1
ET_Oro_Dod_1_2008-12-16	6.98	39.18	Africa	Ethiopia	Dodola	5	NA	https://doi.org/10.1093/molbev/msab259	1	1
ET_Oro_Fic_1_2011-12-16	9.81	38.63	Africa	Ethiopia	Fiche	63	NA	https://doi.org/10.1093/molbev/msab259	1	1
ET_Sou_Bon_1_2011-12-16	7.26	36.25	Africa	Ethiopia	Bonga	5	NA	https://doi.org/10.1093/molbev/msab259	1	1
GA_Hau_Fra_1_2002-03-16	-1.65	13.6	Africa	Gabon	Franceville	9	NA	https://doi.org/10.1093/molbev/msab259	1	3
GN_Dal_Don_1_2005-06-15	10.7	-12.25	Africa	Guinea	Donde	5	NA	https://doi.org/10.1093/molbev/msab259	1	1
KE_Cen_Nya_1_2009-01-16	0.04	36.36	Africa	Kenya	Nyahururu	5	NA	https://doi.org/10.1093/molbev/msab259	1	3
MA_Ori_Ber_1_2020-09-21	35.0299	-2.40093	Africa	Morocco	Berkane	40	NA	NA	3	2
MA_Ori_Nad_1_2016-10-04	35.0322	-2.39436	Africa	Morocco	Nador province	25	NA	NA	3	2
NG_Bor_Mai_1_2004-09-16	11.85	13.16	Africa	Nigeria	Maiduguri	6	NA	https://doi.org/10.1093/molbev/msab259	1	3
RW_Wes_Gik_1_2008-12-16	-2.49	28.92	Africa	Rwanda	Gikongoro	27	NA	https://doi.org/10.1093/molbev/msab259	1	1
ZA_Eas_Bar_1_2011-12-16	-30.97	27.59	Africa	South Africa	Barkly East	5	NA	https://doi.org/10.1093/molbev/msab259	1	1
ZA_Lim_Pha_1_2010-07-16	-23.94	31.14	Africa	South Africa	Phalaborwa	30	NA	https://doi.org/10.1093/molbev/msab259	1	1
ZA_Mpu_Dul_1_2011-12-16	-25.42	30.1	Africa	South Africa	Dullstroom	76	NA	https://doi.org/10.1093/molbev/msab259	1	1
UG_Kis_Kis_1_2012-01-16	-1.28	29.69	Africa	Uganda	Kisoro	5	NA	https://doi.org/10.1093/molbev/msab259	1	1
ZM_Sou_Sia_1_2010-07-16	-16.54	28.72	Africa	Zambia	Siavonga	196	NA	https://doi.org/10.1093/molbev/msab259	1	1
ZW_Mat_Vic_1_2001-07-16	-17.94	25.83	Africa	Zimbabwe	Victoria Falls	9	NA	https://doi.org/10.1093/molbev/msab259	1	3
CN_Bei_Bei_1_1992-09-16	39.91	116.41	Asia	China	Beijing	15	NA	https://doi.org/10.1093/molbev/msab259	NA	NA
CY_Nic_Nic_1_2014-08-10	35.0665	33.3226	Asia	Cyprus	Nicosia	40	SRR5647756	https://doi.org/10.1093/molbev/msab259	3	7
TR_Ank_Yes_1_2015-10-15	40.2314	32.2603	Asia	Turkey	Yesiloz	40	SRR8439107	https://doi.org/10.1093/molbev/msab259	3	7
AT_Kar_See_1_2016-08-01	46.8137	13.5079	Europe	Austria	Seeboden	40	SRR8494439	https://doi.org/10.1093/molbev/msab259	3	7
AT_Nie_Mau_1_2015-07-20	48.375	15.56	Europe	Austria	Mauternbach	40	SRR8439127	https://doi.org/10.1093/molbev/msab259	2	8
AT_Wie_Gro_1_2012-10-20	48.2	16.37	Europe	Austria	Gross-Enzersdorf	44	SRR3590552	https://doi.org/10.1093/molbev/msab259	2	8
BY_Bre_Bre_1_2015-09-11	52.1422	23.6624	Europe	Belarus	Brest	40	SRR8439157	https://doi.org/10.1093/molbev/msab259	2	8
DK_Mid_Kar_1_2016-11-22	55.9451	10.2126	Europe	Denmark	Karensminde	40	SRR8494437	https://doi.org/10.1093/molbev/msab259	3	7
FI_Cen_Jyv_1_2019-09-19	62	25	Europe	Finland	Jyvaskyla	20	NA	NA	3	7
FI_Cen_Ves_1_2016-07-29	62.55	26.24	Europe	Finland	Vesanto	40	SRR8494442	https://doi.org/10.1093/molbev/msab259	3	7
FI_Pir_Aka_1_2016-09-17	61.1	23.52	Europe	Finland	Akaa	40	SRR8494443	https://doi.org/10.1093/molbev/msab259	3	7
FR_Ain_Civ_1_2019-06-15	45.921	4.882	Europe	France	Civrieux	40	NA	NA	3	2
FR_Cot_Mar_1_2020-08-02	47.4288	5.0776	Europe	France	Marsannay-le-bois	40	NA	NA	3	2
FR_Cot_Vie_1_2020-08-03	47.2674	5.45608	Europe	France	Vielverge	40	NA	NA	3	2
FR_Dro_Got_1_2016-06-13	44.9768	4.93001	Europe	France	Gotheron	40	SRR8494447	https://doi.org/10.1093/molbev/msab259	3	2
FR_Ess_Vil_1_2015-08-10	48.754	2.158	Europe	France	Viltain	40	SRR8439165	https://doi.org/10.1093/molbev/msab259	3	2
FR_Eur_Sai_1_2018-09-15	48.13	1.34	Europe	France	Saint Sulpice la Foret	30	NA	NA	3	2
FR_Her_Sai_1_2021-06-10	43.7091	3.84801	Europe	France	Saint Clement de Riviere	40	NA	NA	3	2
FR_Ill_Sai_1_2017-09-16	48.13	-1.58	Europe	France	Saint Sulpice la Foret	40	NA	NA	3	2
FR_Rho_Lyo_1_2010-07-16	45.77	4.86	Europe	France	Lyon	87	NA	https://doi.org/10.1093/molbev/msab259	3	2
DE_Bad_Bro_1_2015-10-25	48.218	7.82	Europe	Germany	Broggingen	40	SRR8439144	https://doi.org/10.1093/molbev/msab259	3	7
DE_Bad_Wal_1_2019-10-02	47.6221	8.21706	Europe	Germany	Waldshut	40	NA	NA	3	7
DE_Bay_Mun_1_2015-09-01	48.18	11.61	Europe	Germany	Munich	40	SRR8439124	https://doi.org/10.1093/molbev/msab259	3	2
DE_Bay_Wue_1_2020-07-18	49.7801	9.97429	Europe	Germany	Wuerzburg	40	NA	NA	3	2
DE_Bra_Ber_2_2021-07-24	52.3801	12.8679	Europe	Germany	Berlin	40	NA	NA	3	7
GR_Kri_Her_1_2020-07-13	35.3219	25.111	Europe	Greece	Heraklion	20	NA	NA	3	7
GR_Kri_Ira_1_2021-10-20	35.3219	25.111	Europe	Greece	Irakilo	40	NA	NA	3	7
HU_Pes_Pil_1_2018-07-04	47.6174	18.892	Europe	Hungary	Pilisvorosvar	40	NA	NA	2	8
HU_Sze_Sze_1_2016-08-28	46.25	20.13	Europe	Hungary	Szeged	40	SRR8494453	https://doi.org/10.1093/molbev/msab259	2	8
IT_Tre_San_1_2021-06-28	46.1874	11.1364	Europe	Italy	San Michele	36	NA	NA	3	7
HR_Dub_Her_1_2019-09-19	42.279	18.334	Europe	Montenegro	Herceg Novi	40	NA	NA	2	8
HR_Dub_Kam_1_2017-09-20	42.282	18.322	Europe	Montenegro	Kameno	40	NA	NA	2	8
NL_Gro_Gro_1_2019-10-09	53.1512	6.3034	Europe	Netherlands	Groningen	30	NA	NA	3	2
NL_Utr_Hou_1_1998-07-01	52.02	5.1	Europe	Netherlands	Houten	19	NA	https://doi.org/10.1093/molbev/msab259	3	2
PL_Lub_Lub_1_2019-09-10	51.2315	22.5248	Europe	Poland	Lublin	40	NA	NA	2	8
PL_Pom_Gda_1_2016-08-01	54.35	18.64	Europe	Poland	Gdansk	40	SRR8494455	https://doi.org/10.1093/molbev/msab259	2	7
PL_War_Brz_1_2016-08-08	54.2734	19.6202	Europe	Poland	Brzezina	40	SRR8494458	https://doi.org/10.1093/molbev/msab259	2	8
IT_Sas_Rec_1_2018-10-18	41.15	8.41	Europe	Portugal	Recarei	40	NA	NA	3	2
PT_Por_Rec_1_2016-10-01	41.15	-8.41	Europe	Portugal	Recarei	40	SRR8494457	https://doi.org/10.1093/molbev/msab259	3	2
RU_Nov_Val_1_2016-10-24	58.0244	33.2353	Europe	Russia	Valday	40	SRR8494477	https://doi.org/10.1093/molbev/msab259	2	8
RU_Tul_Tul_1_2015-09-20	53.9978	38.1317	Europe	Russia	Tula	40	SRR8439159	https://doi.org/10.1093/molbev/msab259	2	8
RU_Vla_Ale_1_2016-10-15	56.4147	38.7161	Europe	Russia	Alexandrov	40	SRR8494476	https://doi.org/10.1093/molbev/msab259	2	8
RS_Kol_Sla_1_2021-09-14	44.15	20.18	Europe	Serbia	Slankamen	38	NA	NA	2	8
RS_Mac_Zaj_1_2020-09-13	44.4455	19.2512	Europe	Serbia	Zajaca	40	NA	NA	2	8
RS_Pod_Sta_1_2019-09-19	44.59	20.9	Europe	Serbia	Stara Pazova	40	NA	NA	2	8
RS_Sre_Sla_1_2016-06-18	45.15	20.18	Europe	Serbia	Slankamen	40	SRR8494473	https://doi.org/10.1093/molbev/msab259	2	8
RS_Sre_Sta_1_2021-06-22	44.9863	20.1667	Europe	Serbia	Stara Pazova	40	NA	NA	2	8
RS_Zaj_Kal_1_2016-09-13	43.4	22.42	Europe	Serbia	Kalna	40	SRR8494471	https://doi.org/10.1093/molbev/msab259	2	8
ES_Bar_Bar_1_2012-10-16	41.38	2.17	Europe	Spain	Barcelona	29	SRR3590548	https://doi.org/10.1093/molbev/msab259	3	2
ES_Ciu_Man_1_2020-08-10	38.9707	-3.40721	Europe	Spain	Manzanares	30	NA	NA	3	2
ES_Ciu_Tom_1_2015-09-17	39.1581	-3.021	Europe	Spain	Tomelloso	40	SRR8439137	https://doi.org/10.1093/molbev/msab259	3	2
ES_Gra_Ben_1_2016-10-08	37.3537	-3.16718	Europe	Spain	Benalua	40	SRR8494475	https://doi.org/10.1093/molbev/msab259	3	2
ES_Gra_Cor_1_2015-08-08	37.6615	-2.79631	Europe	Spain	Cortes de Baza	40	SRR8439163	https://doi.org/10.1093/molbev/msab259	3	2
ES_Gra_Gua_1_2015-09-12	37.3308	-3.17342	Europe	Spain	Guadix	40	SRR8439164	https://doi.org/10.1093/molbev/msab259	3	2
ES_Ler_Gim_1_2015-06-28	41.6564	0.388472	Europe	Spain	Gimenells	40	SRR8439138	https://doi.org/10.1093/molbev/msab259	3	2
ES_Ler_Pin_1_2018-10-10	41.485	0.522	Europe	Spain	Pina de Ebro	18	NA	NA	3	2
ES_Tol_Vil_1_2018-10-07	39.87	-3.32	Europe	Spain	Villatobas	40	NA	NA	3	2
SE_Ska_Lun_1_2015-08-08	55.694	13.198	Europe	Sweden	Lund	40	SRR8439151	https://doi.org/10.1093/molbev/msab259	3	7
CH_Fri_Ors_1_2020-08-23	46.7106	6.98713	Europe	Switzerland	Orsonnens	40	NA	NA	3	2
CH_Vau_Cha_1_2015-08-01	46.567	6.70187	Europe	Switzerland	Chalet Gobet	40	SRR8439166	https://doi.org/10.1093/molbev/msab259	3	2
CH_Vau_Vul_1_2020-07-29	46.9395	7.05332	Europe	Switzerland	Vully	40	NA	NA	3	2
GB_Eas_Sus_1_2021-09-01	51.0998	0.164407	Europe	UK	Sussex	40	NA	NA	3	2
GB_Edi_Edi_1_2021-10-04	55.9324	-3.1952	Europe	UK	Edinburgh	40	NA	NA	3	2
GB_Ken_Ken_1_2019-09-16	51.3512	0.184561	Europe	UK	Kent	40	NA	NA	3	7
GB_Per_Dru_1_2020-09-07	56.3203	-3.78092	Europe	UK	Drumness	40	NA	NA	3	2
GB_Per_Mut_1_2021-08-05	56.3204	-3.781	Europe	UK	Muthill	40	NA	NA	3	2
RU_Cri_Yal_1_2014-06-20	44.5015	34.1661	Europe	Ukraine	Yalta	40	SRR5647764	https://doi.org/10.1093/molbev/msab259	2	8
UA_Che_Dmy_1_2021-07-17	48.7888	30.2798	Europe	Ukraine	Dmytrushky	40	NA	NA	2	8
UA_Che_Kan_1_2016-07-08	49.72	31.53	Europe	Ukraine	Kaniv	40	SRR8494448	https://doi.org/10.1093/molbev/msab259	2	8
UA_Che_Pyr_1_2016-08-23	50.5375	32.5188	Europe	Ukraine	Pyriatyn	40	SRR8494424	https://doi.org/10.1093/molbev/msab259	2	8
UA_Che_Uma_1_2015-09-26	48.7533	30.2058	Europe	Ukraine	Uman	40	SRR8439117	https://doi.org/10.1093/molbev/msab259	2	8
UA_Che_Var_1_2015-08-25	50.4847	32.7142	Europe	Ukraine	Varva	40	SRR8439152	https://doi.org/10.1093/molbev/msab259	2	8
UA_Don_Mar_1_2021-08-23	47.1245	37.6901	Europe	Ukraine	Mariupol	40	NA	NA	2	8
UA_Don_Roz_1_2021-08-12	48.6908	37.0052	Europe	Ukraine	Rozdollia	40	NA	NA	2	7
UA_Kha_Kha_1_2015-08-20	49.8185	36.0547	Europe	Ukraine	Kharkiv	40	SRR8439146	https://doi.org/10.1093/molbev/msab259	2	8
UA_Kie_Cho_1_2016-09-05	51.37	30.13	Europe	Ukraine	Chornobyl	40	SRR8494444	https://doi.org/10.1093/molbev/msab259	2	8
UA_Kie_Hle_1_2021-08-29	50.285	30.332	Europe	Ukraine	Hlevakha	40	NA	NA	2	8
UA_Kie_Kho_1_2021-08-09	50.5889	30.5714	Europe	Ukraine	Khotianivka	40	NA	NA	2	8
UA_Kie_Kop_1_2019-09-06	51.3519	30.1261	Europe	Ukraine	Kopachi	38	NA	NA	2	8
UA_Kie_Kyi_1_2015-08-10	50.3834	30.368	Europe	Ukraine	Kyiv	40	SRR8439147	https://doi.org/10.1093/molbev/msab259	2	8
UA_Kie_Pri_1_2016-09-03	51.4	30.0542	Europe	Ukraine	Pripyat	40	SRR8494426	https://doi.org/10.1093/molbev/msab259	2	8
UA_Kie_Vys_1_2018-09-27	50.3834	30.3679	Europe	Ukraine	Vyshneve	40	NA	NA	2	8
UA_Lvi_Dro_1_2015-09-18	49.3299	23.5028	Europe	Ukraine	Drogobych	40	SRR8439116	https://doi.org/10.1093/molbev/msab259	2	8
UA_Myk_Ryb_1_2021-07-22	46.6168	31.3555	Europe	Ukraine	Rybakivka	40	NA	NA	2	8
UA_Ode_Ode_1_2013-10-15	46.49	30.71	Europe	Ukraine	Odesa	61	SRR3939053	https://doi.org/10.1093/molbev/msab259	2	8
UA_Pol_Pyr_1_2014-08-20	50.2537	32.5188	Europe	Ukraine	Pyriatyn	40	SRR5647739	https://doi.org/10.1093/molbev/msab259	2	8
UA_Vol_Lut_1_2019-08-28	50.7478	25.3244	Europe	Ukraine	Lutsk	40	NA	NA	2	8
UA_Zap_Zap_1_2019-06-17	47.8035	35.2021	Europe	Ukraine	Zaporizhzhia	36	NA	NA	2	8
GB_Fif_Dai_1_2015-08-19	56.3445	-2.95277	Europe	United Kingdom	Dairsie	40	SRR8439142	https://doi.org/10.1093/molbev/msab259	3	2
GB_Lei_Lut_1_2014-10-20	52.4336	-1.10267	Europe	United Kingdom	Lutterworth	40	SRR5647759	https://doi.org/10.1093/molbev/msab259	3	2
GB_Lei_Mar_1_2014-10-20	52.4758	-0.921517	Europe	United Kingdom	Market Harborough	40	SRR5647760	https://doi.org/10.1093/molbev/msab259	3	2
GB_Nor_Mar_1_2016-10-23	52.46	-0.959	Europe	United Kingdom	Market Harborough	40	SRR8494432	https://doi.org/10.1093/molbev/msab259	3	2
GB_She_She_1_2015-10-04	53.391	-1.521	Europe	United Kingdom	Sheffield	40	SRR8439153	https://doi.org/10.1093/molbev/msab259	3	2
SIM_SIM_w501_1_NA-MM-DD	NA	NA	NA	w501	w501	1	NA	https://doi.org/10.1093/molbev/msab259	NA	NA
CA_New_StJ_0_2013-10-15	45.25	-66.07	North_America	Canada	StJohn	634	SRR8449030;SRR8448990;SRR8448987;SRR8448945;SRR8448960;SRR8448924;SRR8449016;SRR8448977;SRR8448939;SRR8448915	https://doi.org/10.1038/s41559-019-0837-y	4	4
CA_Nov_Gas_0_2013-10-15	45.08	-64.37	North_America	Canada	Gaspereau	634	SRR8449031;SRR8448991;SRR8448986;SRR8448944;SRR8448961;SRR8448925;SRR8448919;SRR8448976;SRR8448938;SRR8448916	https://doi.org/10.1038/s41559-019-0837-y	4	4
CA_Ont_Sud_1_2015-08-03	46.53	-80.96	North_America	Canada	Sudbury	108	SRR3939091	https://doi.org/10.1093/molbev/msab259	4	4
FR_Gua_Des_1_2015-12-16	16.32	-61.78	North_America	Guadeloupe	Deshaies	40	SRR8439114	https://doi.org/10.1093/molbev/msab259	4	5
FR_Gua_Sai_1_2015-12-23	16.25	-61.28	North_America	Guadeloupe	Saint Francois	40	SRR8439112	https://doi.org/10.1093/molbev/msab259	4	5
PA_Pan_Pan_1_2012-01-16	8.9844	-79.5178	North_America	Panama	Panama City	50	SRR3053560	https://doi.org/10.1371/journal.pgen.1005869	4	5
US_Cal_Win_1_1998-07-02	38.53	-121.97	North_America	United States	Winters	35	NA	https://doi.org/10.1093/molbev/msab259	4	4
US_Cal_And_0_2013-10-15	39	-123.21	North_America	USA	Anderson Valley	634	SRR8448929;SRR8449019;SRR8448970;SRR8448934;SRR8449052;SRR8449027;SRR8449041;SRR8448988;SRR8448940;SRR8449067	https://doi.org/10.1038/s41559-019-0837-y	4	4
US_Cal_Esp_1_2013-09-01	38.68	-122.046	North_America	USA	Esparto	57	SRR3939048	https://doi.org/10.1093/molbev/msab259	4	4
US_Cal_Pla_1_2012-08-25	38.74	-120.74	North_America	USA	Placerville	100	SRR3939054	https://doi.org/10.1093/molbev/msab259	4	4
US_Cal_Sto_1_2013-09-03	38.02	-121.2	North_America	USA	Stockton	72	SRR3939047	https://doi.org/10.1093/molbev/msab259	4	4
US_Cal_Tuo_1_2013-08-31	37.97	-120.26	North_America	USA	Tuolumne	100	SRR3939046	https://doi.org/10.1093/molbev/msab259	4	4
US_Flo_Hom_1_2010-07-15	25.5	-80.477	North_America	USA	Homestead	39	SRR1525685	https://doi.org/10.1093/molbev/msab259	4	5
US_Geo_Ath_1_2014-10-15	33.95	-83.36	North_America	USA	Athens	99	SRR3939056	https://doi.org/10.1093/molbev/msab259	4	4
US_Geo_Hah_1_2008-07-16	30.99	-83.37	North_America	USA	Hahia	51	SRR1525695	https://doi.org/10.1093/molbev/msab259	4	6
US_Ill_Urb_1_2015-07-11	40.11	-88.21	North_America	USA	Urbana	184	SRR3939094	https://doi.org/10.1093/molbev/msab259	4	4
US_Kan_Top_1_2014-06-22	39.0913	-95.6247	North_America	USA	Topeka	72	SRR3939086	https://doi.org/10.1093/molbev/msab259	4	4
US_Lou_Bat_0_2013-09-15	30.43	-91.12	North_America	USA	Baton Rouge	634	SRR8449048;SRR8448955;SRR8449045;SRR8449001;SRR8448948;SRR8449063;SRR8449007;SRR8449023;SRR8449003;SRR8448930	https://doi.org/10.1038/s41559-019-0837-y	4	4
US_Lou_Wes_0_2013-09-15	32.5	-92.14	North_America	USA	West Monroe	634	SRR8449049;SRR8448954;SRR8449044;SRR8449000;SRR8448949;SRR8449064;SRR8449008;SRR8449022;SRR8449002;SRR8448931	https://doi.org/10.1038/s41559-019-0837-y	4	4
US_Mai_Bow_1_2004-07-01	44.0394	-69.8647	North_America	USA	Bowdoin	16	SRR1177950	https://doi.org/10.1534/genetics.114.161463	4	4
US_Mai_Wal_1_2004-07-01	44.0394	-69.8647	North_America	USA	Walpole	16	SRR1177123	https://doi.org/10.1534/genetics.114.161463	4	4
US_Mas_Lan_1_2014-10-20	42.45	-71.67	North_America	USA	Lancaster	90	SRR3939080	https://doi.org/10.1093/molbev/msab259	4	4
US_Mic_Ben_1_2014-11-05	42.1111	-86.4483	North_America	USA	Benton Harbor	34	SRR3939058	https://doi.org/10.1093/molbev/msab259	4	4
US_New_Ith_1_2012-07-25	42.44	-76.5	North_America	USA	Ithaca	30	SRR3590559	https://doi.org/10.1093/molbev/msab259	4	4
US_Nor_Ral_2_2003-07-01	35.77	-78.63	North_America	USA	Raleigh	92	SRR1525697	https://doi.org/10.1093/molbev/msab259	4	4
US_Pen_Lin_1_2015-07-15	39.88	-75.41	North_America	USA	Linvilla	74	SRR3939099	https://doi.org/10.1093/molbev/msab259	4	4
US_Pen_Sta_1_2014-06-18	40.7934	-77.86	North_America	USA	State College	45	SRR3939084	https://doi.org/10.1093/molbev/msab259	4	4
US_Rho_Pro_5_2014-09-25	41.8251	-71.4129	North_America	USA	Providence	41	SRR14308764	https://doi.org/10.1093/molbev/msab368	4	4
US_Sou_Eut_1_2010-07-15	33.39	-80.34	North_America	USA	Eutawville	48	SRR1525696	https://doi.org/10.1093/molbev/msab259	4	6
US_Tex_Lub_0_2013-09-15	33.57	-100.9	North_America	USA	Lubbock	634	SRR8449057;SRR8449015;SRR8448983;SRR8448996;SRR8448964;SRR8449060;SRR8449012;SRR8448973;SRR8448956;SRR8448911	https://doi.org/10.1038/s41559-019-0837-y	4	4
US_Tex_Sto_0_2013-09-15	30.23	-99.66	North_America	USA	Stonewall	634	SRR8449056;SRR8449017;SRR8448982;SRR8448997;SRR8448965;SRR8449059;SRR8449011;SRR8448972;SRR8448957;SRR8448912	https://doi.org/10.1038/s41559-019-0837-y	4	4
US_Vir_Cha_1_2017-08-17	37.979	-78.4897	North_America	USA	Charlottesville	32	SRR14475038	https://doi.org/10.1101/2022.12.09.519676	4	6
US_Was_Tac_1_2014-07-15	47.2371	-122.396	North_America	USA	Tacoma	70	SRR8061818	https://doi.org/10.1093/molbev/msab259	4	4
US_Wis_Cro_1_2014-09-18	43.11	-89.65	North_America	USA	Cross Plains	61	SRR8061819	https://doi.org/10.1093/molbev/msab259	4	4
AU_Que_Inn_0_2014-02-15	-17.51	145.98	Oceania	Australia	Innisfail	634	SRR8449061;SRR8449058;SRR8449035;SRR8448959;SRR8448910;SRR8449050;SRR8448953;SRR8449039;SRR8448995;SRR8448967	https://doi.org/10.1038/s41559-019-0837-y	4	5
AU_Que_Isl_0_2014-03-15	-25.17	149.93	Oceania	Australia	Isla Gorge	634	SRR8449032;SRR8449006;SRR8448981;SRR8448992;SRR8448962;SRR8448922;SRR8449014;SRR8448975;SRR8448950;SRR8448913	https://doi.org/10.1038/s41559-019-0837-y	4	4
AU_Que_Que_1_2004-07-01	-16.9275	145.751	Oceania	Australia	Queensland	17	SRR1177952	https://doi.org/10.1534/genetics.114.161463	4	4
AU_Que_Yep_0_2014-05-16	-23.13	150.73	Oceania	Australia	Yeppoon	634	SRR8449033;SRR8449009;SRR8448980;SRR8448993;SRR8448963;SRR8448923;SRR8449013;SRR8448974;SRR8448951;SRR8448914	https://doi.org/10.1038/s41559-019-0837-y	4	4
AU_Sou_MtG_0_2014-04-16	-37.82	140.77	Oceania	Australia	MtGambier	634	SRR8449036;SRR8449046;SRR8448998;SRR8448943;SRR8449066;SRR8448920;SRR8449024;SRR8449004;SRR8448933;SRR8449055	https://doi.org/10.1038/s41559-019-0837-y	3	2
AU_Tas_Hil_0_2014-04-16	-43	146.9	Oceania	Australia	Hillwood	634	SRR8449029;SRR8449043;SRR8448984;SRR8448946;SRR8448969;SRR8448927;SRR8449021;SRR8448978;SRR8448936;SRR8448918	https://doi.org/10.1038/s41559-019-0837-y	3	2
AU_Tas_Luc_0_2014-04-16	-41.23	146.98	Oceania	Australia	Lucaston	634	SRR8449028;SRR8449042;SRR8448985;SRR8448947;SRR8448968;SRR8448926;SRR8449020;SRR8448979;SRR8448937;SRR8448917	https://doi.org/10.1038/s41559-019-0837-y	3	2
AU_Tas_Sor_1_2004-07-01	-42.77	147.56	Oceania	Australia	Sorell	18	NA	https://doi.org/10.1093/molbev/msab259	4	4
AU_Tas_Tas_1_2004-07-01	-42.0618	146.738	Oceania	Australia	Tasmania	15	SRR1177955	https://doi.org/10.1534/genetics.114.161463	3	2
AU_Vic_Ham_0_2014-05-16	-37.43	142.02	Oceania	Australia	Hamilton	634	SRR8449037;SRR8449047;SRR8448999;SRR8448942;SRR8449065;SRR8448921;SRR8449025;SRR8449005;SRR8448932;SRR8449054	https://doi.org/10.1038/s41559-019-0837-y	3	2
AU_Vic_Mel_1_2021-04-19	-37.4562	144.941	Oceania	Australia	Melbourne	40	NA	NA	3	2
AU_Vic_Tah_1_2017-12-04	-36.8358	145.096	Oceania	Australia	Tahbilk	40	NA	NA	3	2
AU_Vic_Yer_1_NA-MM-DD	-37.6933	145.35	Oceania	Australia	Yerring	22	SRR2587482	https://doi.org/10.1111/mec.13455	4	4
BR_Sao_USP_1_2019-09-15	-23.9947	-46.2525	South_America	Brasil	USP Sao Paulo	34	NA	NA	4	5
CO_Cun_LaV_1_2019-02-21	4.99597	-74.3642	South_America	Colombia	LaVega - Finca mata de la guadua	40	NA	NA	4	5
CO_Cun_Tab_1_2019-12-20	4.96711	-74.0839	South_America	Colombia	Tabio - Los arbustos	39	NA	NA	4	5
CO_Mag_Sie_1_2019-07-24	11.1436	-74.1178	South_America	Colombia	Sierra Nevada de Santa Maria - Minca	40	NA	NA	4	5
CO_Tol_Gir_1_2019-04-04	4.48972	-75.3117	South_America	Colombia	Girardot	40	NA	NA	4	5
CO_Tol_Mel_1_2019-06-11	4.20389	-74.6428	South_America	Colombia	Melgar	40	NA	NA	4	5
EC_Pic_Con_1_2019-06-26	-0.288806	-78.4945	South_America	Ecuador	Conocotoco	40	NA	NA	4	4

### Sheet: TableS2
chrom	start.pos	end.pos	strand	name	symbol	Fbgn_ID	sex
3L	13301635	13301922	+	sex peptide	SP	FBgn0003034	m
X	5446656	5494012	+	sex peptide receptor	SPR	FBgn0029768	f
2R	12845544	12846596	-	-	CG17575	FBgn0250842	m
2R	9815510	9816600	+	lectin-46Cb	CG1652	FBgn0040092	m
2R	9817300	9818535	+	lectin-46Ca	CG1656	FBgn0040093	m
2R	12846848	12848004	-	antares	ant	FBgn0050488	m
3L	20955755	20956750	-	seminase	Sems	FBgn0037036	m
3R	20914296	20929213	+	hadley	hdly	FBgn0038842	f
3R	24841935	24850412	+	Epidermal stripes and patches	Esp	FBgn0013953	f
3R	28755484	28756979	-	-	CG9997	FBgn0039597	m
3R	28756999	28758234	-	aquarius	aqrs	FBgn0039598	m
3R	28790522	28791461	+	intrepid	intr	FBgn0039599	m
X	5493014	5496052	-	fra mauro	frma	FBgn0029769	f

### Sheet: TableS3
SP – FBgn0003034							m
	Adult Male		Adult Female		Larval
Tissue	FPKM	Enrichment	FPKM	Enrichment	FPKM	Enrichment
Head	3.3	0	1.5	0.4
Eye	0.6	0	0	0
Brain / CNS	3.7	0	0.4	0.1	0	N.A.
Thoracicoabdominal ganglion	2.7	0	0.6	0.2
Crop	10	0	0.6	0.2
Midgut	70	0	0	0	3	1.5
Hindgut	187	0	0	0	6.5	3.2
Malpighian Tubules	54	0	0	0	0	N.A.
Rectal pad	7.8	0	45	13
Salivary gland	19	0	0	0	0	N.A.
Fat body	1154	0.1	0	0	0	N.A.
Heart	153	0	0	0
Trachea					0.5	N.A.
Ovary			2.9	0.8
Virgin Spermatheca			0	0
Mated Spermatheca			3.4	1
Testis	3031	0.3
Accessory glands	52547	5.5
Carcass	254	0	0.3	0.1	0	N.A.
Garland cells					0	N.A.
SPR – FBgn0029768							f
	Adult Male		Adult Female		Larval
Tissue	FPKM	Enrichment	FPKM	Enrichment	FPKM	Enrichment
Head	7.3	2.4	7.6	2.9
Eye	2.7	0.9	2.3	0.9
Brain / CNS	24	7.9	24	9.1	2.2	1.1
Thoracicoabdominal ganglion	44	14	51	19
Crop	0.5	0.2	0.4	0.2
Midgut	0.1	0	0	0	0.9	N.A.
Hindgut	0.8	0.3	1.3	0.5	0.9	N.A.
Malpighian Tubules	8.7	2.8	1.7	0.6	0	N.A.
Rectal pad	0.3	0.1	0.4	0.2
Salivary gland	1.2	0.4	0.3	0.1	0	N.A.
Fat body	0	0	0.5	0.2	0.1	N.A.
Heart	0.3	0.1	0.9	0.3
Trachea					0	N.A.
Ovary			0.1	0.1
Virgin Spermatheca			105	39
Mated Spermatheca			80	30
Testis	0.9	0.3
Accessory glands	0.3	0.1
Carcass	4.2	1.4	6.8	2.6	0.1	N.A.
Garland cells					1.4	N.A.
CG17575 – FBgn0250842							m
	Adult Male		Adult Female		Larval
Tissue	FPKM	Enrichment	FPKM	Enrichment	FPKM	Enrichment
Head	0.2	0	0	N.A.
Eye	0.1	0	0	N.A.
Brain / CNS	0.1	0	0.1	N.A.	0	N.A.
Thoracicoabdominal ganglion	0.3	0	0	N.A.
Crop	0.7	0	0	N.A.
Midgut	6	0.1	0	N.A.	0.5	N.A.
Hindgut	6.3	0.1	0	N.A.	0.1	N.A.
Malpighian Tubules	0.1	0	0.1	N.A.	0	N.A.
Rectal pad	0.4	0	0.6	N.A.
Salivary gland	2.5	0	0	N.A.	0	N.A.
Fat body	14	0.3	0	N.A.	0	N.A.
Heart	5.6	0.1	0.1	N.A.
Trachea					0	N.A.
Ovary			0	N.A.
Virgin Spermatheca			0	N.A.
Mated Spermatheca			0	N.A.
Testis	13	0.3
Accessory glands	1983	40
Carcass	15	0.3	0	N.A.	0	N.A.
Garland cells					0	N.A.
CG1652 – FBgn0040092							m
	Adult Male		Adult Female		Larval
Tissue	FPKM	Enrichment	FPKM	Enrichment	FPKM	Enrichment
Head	2.4	0.1	3.3	1.7
Eye	4.8	0.2	4	2
Brain / CNS	3.1	0.2	3.4	1.7	0.5	N.A.
Thoracicoabdominal ganglion	3.3	0.2	4.3	2.2
Crop	2.1	0.1	1.4	N.A.
Midgut	2.5	0.1	0.3	N.A.	0.2	N.A.
Hindgut	3.2	0.2	1.1	N.A.	0.3	N.A.
Malpighian Tubules	0.3	0	0.2	N.A.	0	N.A.
Rectal pad	1.2	0.1	1.3	N.A.
Salivary gland	2.1	0.1	0.2	N.A.	0	N.A.
Fat body	13	0.6	2.4	1.2	0.8	N.A.
Heart	2.1	0.1	1.9	N.A.
Trachea					1.3	N.A.
Ovary			0.1	N.A.
Virgin Spermatheca			1.4	N.A.
Mated Spermatheca			1.5	N.A.
Testis	6.1	0.3
Accessory glands	971	49
Carcass	7.4	0.4	1.7	N.A.	0.6	N.A.
Garland cells					0.3	N.A.
CG1656 – FBgn0040093							m
	Adult Male		Adult Female		Larval
Tissue	FPKM	Enrichment	FPKM	Enrichment	FPKM	Enrichment
Head	1.3	0.1	2	N.A.
Eye	2.4	0.1	2.4	1.2
Brain / CNS	1.6	0.1	1.7	N.A.	0.4	N.A.
Thoracicoabdominal ganglion	2.8	0.1	3.2	1.6
Crop	1.9	0.1	1.1	N.A.
Midgut	4.3	0.2	0.1	N.A.	0.4	N.A.
Hindgut	3.8	0.2	0.8	N.A.	0.3	N.A.
Malpighian Tubules	0.1	0	0.1	N.A.	0	N.A.
Rectal pad	0.9	0	1.3	N.A.
Salivary gland	2	0.1	0.5	N.A.	0.1	N.A.
Fat body	9.5	0.4	1.5	N.A.	0.9	N.A.
Heart	3.3	0.1	3.4	1.7
Trachea					0.9	N.A.
Ovary			0	N.A.
Virgin Spermatheca			1.1	N.A.
Mated Spermatheca			1.3	N.A.
Testis	7.9	0.3
Accessory glands	1277	53
Carcass	10	0.4	1.6	N.A.	0.3	N.A.
Garland cells					0.2	N.A.
ant – FBgn0050488							m
	Adult Male		Adult Female		Larval
Tissue	FPKM	Enrichment	FPKM	Enrichment	FPKM	Enrichment
Head	0.1	0	0.1	N.A.
Eye	0.1	0	0.1	N.A.
Brain / CNS	0.1	0	0.1	N.A.	0.1	N.A.
Thoracicoabdominal ganglion	0.2	0	0.1	N.A.
Crop	0	0	0.1	N.A.
Midgut	1.7	0.1	0.5	N.A.	0.3	N.A.
Hindgut	2	0.1	0.1	N.A.	0.2	N.A.
Malpighian Tubules	0.8	0	0.3	N.A.	0.1	N.A.
Rectal pad	0	0	0.4	N.A.
Salivary gland	0.3	0	0.1	N.A.	0.1	N.A.
Fat body	3.4	0.1	0.1	N.A.	0	N.A.
Heart	0.6	0	0.1	N.A.
Trachea					0.1	N.A.
Ovary			0	N.A.
Virgin Spermatheca			0.1	N.A.
Mated Spermatheca			0	N.A.
Testis	11	0.4
Accessory glands	758	28
Carcass	3.7	0.1	0.2	N.A.	0.1	N.A.
Garland cells					0	N.A.
Sems – FBgn0037036							m
	Adult Male		Adult Female		Larval
Tissue	FPKM	Enrichment	FPKM	Enrichment	FPKM	Enrichment
Head	0	0	0.2	N.A.
Eye	0	0	0	N.A.
Brain / CNS	0.1	0	0.1	N.A.	0	N.A.
Thoracicoabdominal ganglion	0	0	0.1	N.A.
Crop	0	0	0	N.A.
Midgut	1.3	0.1	0	N.A.	0	N.A.
Hindgut	2.2	0.1	0	N.A.	0.1	N.A.
Malpighian Tubules	0.2	0	0.1	N.A.	0	N.A.
Rectal pad	0.1	0	0.2	N.A.
Salivary gland	0.2	0	0	N.A.	0	N.A.
Fat body	3.1	0.1	0	N.A.	0	N.A.
Heart	0.9	0	0.1	N.A.
Trachea					0.1	N.A.
Ovary			0	N.A.
Virgin Spermatheca			0	N.A.
Mated Spermatheca			0	N.A.
Testis	7.5	0.3
Accessory glands	750	32
Carcass	3.6	0.2	0	N.A.	0	N.A.
Garland cells					0	N.A.
hdly – FBgn0038842							f
	Adult Male		Adult Female		Larval
Tissue	FPKM	Enrichment	FPKM	Enrichment	FPKM	Enrichment
Head	8.9	0.8	9	2.1
Eye	10	0.9	8.3	1.9
Brain / CNS	2.3	0.2	2.4	0.6	9	0.5
Thoracicoabdominal ganglion	9.8	0.9	13	3
Crop	32	2.9	37	8.4
Midgut	4.9	0.4	7.6	1.7	2.9	0.2
Hindgut	14	1.2	14	3.3	28	1.6
Malpighian Tubules	22	2	24	5.5	32	1.8
Rectal pad	41	3.6	33	7.5
Salivary gland	264	23	231	53	45	2.5
Fat body	2.5	0.2	1.9	0.4	3.8	0.2
Heart	7.7	0.7	6.9	1.6
Trachea					43	2.4
Ovary			2.9	0.7
Virgin Spermatheca			29	6.7
Mated Spermatheca			30	6.8
Testis	13	1.1
Accessory glands	3.4	0.3
Carcass	17	1.5	18	4.1	42	2.4
Garland cells					25	1.4
Esp - FBgn0013953							f
	Adult Male		Adult Female		Larval
Tissue	FPKM	Enrichment	FPKM	Enrichment	FPKM	Enrichment
Head	5	1.9	4.7	0.7
Eye	0.8	0.3	0.7	0.1
Brain / CNS	0.1	0	0.1	0	0.2	0.1
Thoracicoabdominal ganglion	0.2	0.1	0.2	0
Crop	0.4	0.2	0.5	0.1
Midgut	0.1	0	0.1	0	0.1	0
Hindgut	4.3	1.6	6.4	0.9	55	20
Malpighian Tubules	0.1	0	0.6	0.1	0.3	0.1
Rectal pad	12	4.5	14	2
Salivary gland	0.9	0.3	1.6	0.2	0	0
Fat body	0.1	0	0.9	0.1	0.3	0.1
Heart	0.6	0.2	2.1	0.3
Trachea					2.3	0.8
Ovary			6.2	0.9
Virgin Spermatheca			18	2.7
Mated Spermatheca			24	3.5
Testis	5.6	2.1
Accessory glands	5.7	2.1
Carcass	1.1	0.4	4	0.6	1.4	0.5
Garland cells					2.4	0.9
CG9997 – FBgn0039597							m
	Adult Male		Adult Female		Larval
Tissue	FPKM	Enrichment	FPKM	Enrichment	FPKM	Enrichment
Head	0	0	0	N.A.
Eye	0	0	0	N.A.
Brain / CNS	0.1	0	0	N.A.	0	N.A.
Thoracicoabdominal ganglion	0	0	0	N.A.
Crop	0.1	0	0	N.A.
Midgut	1.6	0.1	0	N.A.	0.1	N.A.
Hindgut	2.2	0.1	0	N.A.	0	N.A.
Malpighian Tubules	0.3	0	0	N.A.	0	N.A.
Rectal pad	0.1	0	0.4	N.A.
Salivary gland	0.3	0	0	N.A.	0	N.A.
Fat body	6.1	0.3	0	N.A.	0	N.A.
Heart	1.6	0.1	0	N.A.
Trachea					0	N.A.
Ovary			0	N.A.
Virgin Spermatheca			0	N.A.
Mated Spermatheca			0	N.A.
Testis	9.7	0.4
Accessory glands	889	37
Carcass	5.2	0.2	0	N.A.	0	N.A.
Garland cells					0	N.A.
aqrs - FBgn0039598							m
	Adult Male		Adult Female		Larval
Tissue	FPKM	Enrichment	FPKM	Enrichment	FPKM	Enrichment
Head	0	0	0	N.A.
Eye	0	0	0	N.A.
Brain / CNS	0	0	0	N.A.	0	N.A.
Thoracicoabdominal ganglion	0	0	0	N.A.
Crop	0.2	0	0	N.A.
Midgut	2.1	0.1	0	N.A.	0.1	N.A.
Hindgut	2.9	0.1	0	N.A.	0.2	N.A.
Malpighian Tubules	0.2	0	0	N.A.	0	N.A.
Rectal pad	0.1	0	0.7	N.A.
Salivary gland	0.3	0	0	N.A.	0	N.A.
Fat body	7.4	0.3	0	N.A.	0	N.A.
Heart	1.4	0	0	N.A.
Trachea					0	N.A.
Ovary			0.1	N.A.
Virgin Spermatheca			0	N.A.
Mated Spermatheca			0.1	N.A.
Testis	11	0.4
Accessory glands	1120	40
Carcass	5.8	0.2	0	N.A.	0	N.A.
Garland cells					0	N.A.
intr – FBgn0039599							m
	Adult Male		Adult Female		Larval
Tissue	FPKM	Enrichment	FPKM	Enrichment	FPKM	Enrichment
Head	0	0	0	N.A.
Eye	0	0	0	N.A.
Brain / CNS	0	0	0	N.A.	0	N.A.
Thoracicoabdominal ganglion	0	0	0	N.A.
Crop	0	0	0	N.A.
Midgut	0.2	0	0	N.A.	0	N.A.
Hindgut	0.7	0.1	0	N.A.	0	N.A.
Malpighian Tubules	0.2	0	0	N.A.	0	N.A.
Rectal pad	0	0	0.1	N.A.
Salivary gland	0.2	0	0	N.A.	0	N.A.
Fat body	0.9	0.1	0	N.A.	0	N.A.
Heart	0.3	0	0	N.A.
Trachea					0	N.A.
Ovary			0.1	N.A.
Virgin Spermatheca			0	N.A.
Mated Spermatheca			0	N.A.
Testis	3	0.3
Accessory glands	285	28
Carcass	1.5	0.1	0	N.A.	0	N.A.
Garland cells					0	N.A.
frma – FBgn0029769							f
	Adult Male		Adult Female		Larval
Tissue	FPKM	Enrichment	FPKM	Enrichment	FPKM	Enrichment
Head	12	1	24	3.6
Eye	9	0.8	31	4.5
Brain / CNS	11	1	12	1.8	0.9	N.A.
Thoracicoabdominal ganglion	21	1.8	24	3.6
Crop	1.6	0.1	1.5	0.2
Midgut	0.1	0	0.1	0	0.2	N.A.
Hindgut	1.1	0.1	8.4	1.3	0.3	N.A.
Malpighian Tubules	4.4	0.4	1.8	0.3	0	N.A.
Rectal pad	1.7	0.1	3.7	0.6
Salivary gland	3.2	0.3	1.2	0.2	0.1	N.A.
Fat body	71	6	109	16	4	2
Heart	64	5.5	67	10
Trachea					0.1	N.A.
Ovary			0.2	0
Virgin Spermatheca			69	10
Mated Spermatheca			83	12
Testis	0.8	0.1
Accessory glands	0.8	0.1
Carcass	38	3.3	69	10	0.2	N.A.
Garland cells					0.5	N.A.

### Sheet: TableS4
Gene	female	male
SP		-0.6
Sems		-0.57
CG9997		-0.14
aqrs		-0.15
intr		-0.5
CG1652		-0.13
CG1656		-0.11
ant		0.02
CG17575		-0.01
Esp	-0.78
SPR	-0.22
frma	-0.29
hdly	-0.51

### Sheet: TableS5
Sample	continent	locality	location	location_code	lat	lon	2bpls_males	2bpls_females	2bpls_males_1	2bpls_females_1	PC1	PC2
AT_Nie_Mau_1_2015-07-20	Europe	AT_Nie_Mau	Mauternbach	MA	48.375	15.56	0.0347272	-0.21259	-0.0347272	0.21259	0.0696706	-0.20383
DE_Bay_Mun_1_2015-09-01	Europe	DE_Bay_Mun	Munich	MU	48.18	11.61	-0.127825	-0.16209	0.127825	0.16209	0.189174	-0.0826179
DK_Mid_Kar_1_2016-11-22	Europe	DK_Mid_Kar	Karensminde	KA	55.9451	10.2126	-0.226635	-0.417882	0.226635	0.417882	0.396969	-0.261542
ES_Ler_Gim_1_2015-06-28	Europe	ES_Ler_Gim	Gimenells	GI	41.6564	0.388472	0.246814	0.48496	-0.246814	-0.48496	-0.446405	0.311167
FI_Pir_Aka_1_2016-09-17	Europe	FI_Pir_Aka	Akaa	AK	61.1	23.52	-0.0432991	0.12114	0.0432991	-0.12114	-0.0189703	0.127239
PT_Por_Rec_1_2016-10-01	Europe	PT_Por_Rec	Recarei	RE	41.15	8.41	0.458608	0.320402	-0.458608	-0.320402	-0.55552	0.0661569
RU_Nov_Val_1_2016-10-24	Europe	RU_Nov_Val	Valday	VA	58.0244	33.2353	-0.435116	-0.521229	0.435116	0.521229	0.629547	-0.254314
TR_Ank_Yes_1_2015-10-15	Asia	TR_Ank_Yes	Yesiloz	YE	40.2314	32.2603	0.398145	0.0486825	-0.398145	-0.0486825	-0.374023	-0.144902
UA_Che_Uma_1_2015-09-26	Europe	UA_Che_Uma	Uman	UM	48.7533	30.2058	-0.0729044	0.143374	0.0729044	-0.143374	-0.00335551	0.16081

### Sheet: TableS6
Population	Population code	Re-mating rate	SE	N
Akaa	AK	0.166667	0.0324375	132
Gimenells	GI	0.159664	0.0335781	119
Mauternbach	MA	0.25	0.0382733	128
Munich	MU	0.4	0.0414039	140
Uman	UM	0.141593	0.0327966	113
Valday	VA	0.278195	0.0388561	133
Overall				765

### Sheet: TableS7
Population	Population code	Mean N Offspring	SE	N
Akaa	AK	42.3643	1.74601	129
Gimenells	GI	30.5678	1.73287	118
Mauternbach	MA	30.0709	1.62786	127
Munich	MU	40.5882	1.81165	136
Uman	UM	41.5714	1.93141	112
Valday	VA	36.6489	1.8198	131

### Sheet: TableS8
A)
Population	coef	exp(coef)	se(coef)	Z-score	P-value
MA	-0.9956	0.3695	0.2717	-3.66	0.000248
MU	-1.2114	0.2978	0.283	-4.28	1.86e-05
AK	-0.5878	0.5556	0.2387	-2.46	0.01379
UM	-0.8114	0.4442	0.2671	-3.04	0.002383
GI	-0.6026	0.5474	0.244	-2.47	0.013533
B)
Population	coef	exp(coef)	se(coef)	Z-score	P-value
MA	-0.25652	0.77374	0.14264	-1.8	0.0721
MU	-0.09795	0.9067	0.13498	-0.73	0.4681
AK	-0.22203	0.80089	0.13217	-1.68	0.093
UM	-0.10078	0.90413	0.12858	-0.78	0.4332
GI	-0.25996	0.77108	0.13025	-2	0.046
